# Architecture of the Mto1/2 microtubule nucleation complex

**DOI:** 10.1101/754457

**Authors:** Harish C. Thakur, Eric M. Lynch, Weronika E. Borek, Xun X. Bao, Sanju Ashraf, Juan Zou, Juri Rappsilber, Atlanta G. Cook, Kenneth E. Sawin

## Abstract

Proteins that contain a Centrosomin Motif 1 (CM1) domain are key regulators of *γ*-tubulin complex-dependent microtubule nucleation, but how they are organized in higher-order structures is largely unknown. Mto1[bonsai], a truncated functional version of the *Schizosaccharomyces pombe* CM1 protein Mto1, interacts with Mto2 to form an Mto1/2[bonsai] complex *in vivo*. Here we show that recombinant Mto1/2[bonsai] forms higher-order multimers *in vitro* and that Mto2 alone can also multimerize. We demonstrate that Mto2 multimerization involves two separate homodimerization domains, the near N-terminal domain (NND) and the twin-cysteine domain (TCD). The TCD crystal structure reveals a stable homodimer with a novel dimerization interface. While the NND homodimer is intrinsically less stable, using crosslinking mass spectrometry we show that within Mto1/2[bonsai] complexes, it can be reinforced by additional cooperative interactions involving both Mto2 and Mto1[bonsai]. We propose a model for Mto1/2[bonsai] complex architecture that is supported by functional analysis of mutants *in vivo*.
