## Supplemental Data File 1 for "Architecture of the Mto1/2 microtubule nucleation complex"

### Sheet: Plasmids
Plasmids for protein expression in insect cells
Plasmid Number	Plasmid general name	Source	Plasmid use	Plasmid construction method
–	pJET2.1	Thermo Fisher Scientific	Vector for blunt-end cloning of PCR products	N/A
(pKS1219)	pFL	Berger et al. 2004	Vector for baculovirus plasmid construction	N/A
pKS1217	pJET1.2_NcoI_6xHis-TEV-Mto1(131-549)_NsiI	This study	Construction of plasmids pKS1222, pKS1225, and pKS1548	Blunt-end cloning of PCR product (using OKS2182 and OKS2184) inserted in pJET1.2 vector
pKS1222	pFL_P10-6xHisTEV_Mto1(131-549)	This study	Expression of Mto1[bonsai]	Subcloned from PKS 1217 to P10 promoter site of pFL, using NcoI and NsiI site
(pKS1225)	pFL_P10-6xHisTEV_Mto1(131-549)_PolH-Mto2	Leong et al. 2019	Expression of Mto1/2[bonsai]	N/A
(pKS1258)	pFL_PolH-6xHisTEV_Mto2	Leong et al. 2019	Expression of Mto2	N/A
(pKS1548)	pFL_GST_6xHisTEV_Mto1_131-549	Leong et al. 2019	Expression of GST-Mto1[bonsai]	N/A
pKS1310	pFL_6xHisTEV_Mto2_134AAA	This study	Expression of Mto2-134AAA	PCR amplified (using OKS2320 BclI and OKS2186 SalI) DNA fragment from pKS1235 was inserted at BamHI and SalI site of pFL vector
pKS1543	pFL_6xHisTEV_Mto2_134A136A	This study	Expression of Mto2-134A136A	Site directed Mutagenesis of pFL-6xHisTEV-Mto2 (pKS1258), using OKS2823 and OKS2824
pKS1717	pFL_PolH_6xHisTEV_Mto2(44-397)	This study	Expression of Mto2[44-397]	PCR-based deletion in pFL_6xHisTEV_Mto2 (pKS1258), using OKS3791 and OKS3792)
pKS1718	pFL_PolH_6xHisTEV_Mto2(∆NND)	This study	Expression of Mto2[∆NND]	PCR-based deletion in pFL_6xHisTEV_Mto2 (pKS1258), using OKS3793 and OKS3794)
pKS1719	pFL_PolH_6xHisTEV_Mto2(∆TCD)	This study	Expression of Mto2[∆TCD]	PCR-based deletion in pFL_6xHisTEV_Mto2 (pKS1258), using OKS3795 and OKS3796)
pKS1720	pFL_PolH_6xHisTEV_Mto2(1-319)	This study	Expression of Mto2[1-319]	PCR-based deletion in pFL_6xHisTEV_Mto2 (pKS1258), using OKS3797 and OKS3799)
pKS1721	pFL_PolH_6xHisTEV_Mto2(1-349)	This study	Expression of Mto2[1-349]	PCR-based deletion in pFL_6xHisTEV_Mto2 (pKS1258), using OKS3798 and OKS3799)
Plasmids for protein expression in E. coli
Plasmid Number	Plasmid general name	Source	Plasmid use	Plasmid construction method
–	pDONR221	Thermo Fisher Scientific	Gateway donor vector for construction of pKS1315 and pKS1317	N/A
(pKS538)	pGGWA	Busso et al. 2005	Vector for construction of Mto2 NND and TCD expression plasmids	N/A
pKS1312	pMA-T_Mto2_78-153	This study (GeneArt)	Construction of plasmid pKS1315	Synthesized by GeneArt; Insert codon-optimised for bacterial expression
pKS1313	pMA-T_Mto2_180-265	This study (GeneArt)	Construction of plasmid pKS1317	Synthesized by GeneArt; Insert codon-optimised for bacterial expression
pKS1315	pDONR221_Mto2_78-153	This study	Construction of plasmid pKS1318	Generated by subcloning from pMA-T_Mto2_78-153; Gateway cloning - BP clonase recombination
pKS1317	pDONR221_Mto2_180-265	This study	Construction of plasmid pKS1320	Generated by subcloning from pMA-T_Mto2_180-265; Gateway cloning - BP clonase recombination
pKS1318	pGGWA_Mto2_78-153	This study	Expression of Mto2 NND	Gateway cloning - LR clonase recombination between pGGWA vector and pDONR221_Mto2_78-153
pKS1320	pGGWA_Mto2_180-265	This study	Expression of Mto2 TCDD	Gateway cloning - LR clonase recombination between pGGWA vector and pDONR221_Mto2_180-265
pKS1340	pGGWA_Mto2_78-153_134-AAA	This study	Expression of Mto2 NND-134AAA	Site directed Mutagenesis of pGGWA_Mto2_78-153 (OKS2611 and OKS2612)
pKS1528	pGGWA_Mto2_78-153_134-134A136A	This study	Expression of Mto2 NND-134A136A	Site directed Mutagenesis of pGGWA_Mto2_78-153_134-AAA (OKS2821 and OKS2822)
pKS1535	pGGWA_Mto2_78-153_N123C	This study	Expression of Mto2 NND-N123C	Site directed Mutagenesis of pGGWA_Mto2_78-153 (OKS3163 and OKS3164)
pKS1536	pGGWA_Mto2_78-153_R147C	This study	Expression of Mto2 NND-R147C	Site directed Mutagenesis of pGGWA_Mto2_78-153 (OKS3165 and OKS3166)
Plasmids for fission yeast strain construction
Plasmid Number	Plasmid general name	Source	Plasmid use	Plasmid construction method
–	pJET2.1	Thermo Fisher Scientific	Construction of plasmid pKS1572 and pKS1573	N/A
(pKS1612)	pINTH1	Fennessey et al. 2014	Construction of plasmid pKS1574 and pKS1579	N/A
(pKS1258)	pFL_PolH-6xHisTEV_Mto2	Leong et al. 2019	Expression of Mto2	N/A
pKS1572	pJET1.2_Mto2_78-153	This study	Construction of plasmid pKS1574	Blunt end cloning method, PCR amplified product (using OKS3315 and OKS3316; Template pFL-Mto2wt) inserted in pJET1.2 vector
pKS1573	pJET1.2_Mto2_180-265	This study	Construction of plasmid pKS1579	Blunt end cloning method, PCR amplified product (using OKS3313 and OKS3314; Template pFL-Mto2wt) inserted in pJET1.2 vector
pKS1574	pINTH1_Mto2_78-153	This study	Construction of strain KS8641	GoI subcloned from PKS1572 into pINTH1 using NdeI and BamHI
pKS1579	pINTH1_Mto2_180-265	This study	Construction of strain KS8642	GoI subcloned from PKS1572 into pINTH1 using NdeI and BamHI
(pKS1330)	pFA6a-mECitrine-kanMX6	Ye et al. 2012 (JQW228)	PCR template for mECitrine tagging of C-terminus of Mto2 and truncations in genome	N/A
(pKS706)	pFA6a-natMX6-P81nmt1	Van Driessche et al. 2005	PCR template for replacing mto2 promoter with nmt81 promoter in genome	N/A
(pKS694)	pFA6a-hphMX6	Hentges et al. 2005	PCR template for introducing hygromycin resistance into genome	N/A
(pKS131)	KS-ura4	Bähler et al. 1998	PCR template for introducing ura4+ into genome	N/A
pKS1229	pMA_mto2_103_EHK_AAA	This study (GeneArt)	Construction of strain KS7061 (mto2-103AAA)	Synthesized by GeneArt
pKS1230	pMA_mto2_112_EK2EK_AA2AA	This study (GeneArt)	Construction of strain KS7063 (mto2-112AA116AA)	Synthesized by GeneArt
pKS1234	pMA_mto2_129_ELE_AAA	This study (GeneArt)	Construction of strain KS7071 (mto2-129AAA)	Synthesized by GeneArt
pKS1231	pMA_mto2_129_ELE2RER_AAA2AAA	This study (GeneArt)	Construction of strain KS7065 (mto2-129AAA134AAA)	Synthesized by GeneArt
pKS1235	pMA_mto2_134_RER_AAA	This study (GeneArt)	Construction of strain KS7073 (mto2-134AAA)	Synthesized by GeneArt
pKS1238	pMA_mto2_226_D3R3E_A3A3A	This study (GeneArt)	Construction of strain KS7079 (mto2-226A230A234A)	Synthesized by GeneArt

### Sheet: Fission yeast strains
Fission yeast strains used in this paper, listed by figure
Fig. 4	Genotype	Source
KS9196	h- mto2-GFP:kanMX6 mto1∆::kanMX6 hph.171k:(hphMX6):nmt1:NND(Mto2):natMX6:(hphMX6) Z:ADH15:mCherry-atb2:natMX6	This study
KS9200	h- mto2-GFP:kanMX6 mto1∆::kanMX6 hph.171k:(hphMX6):nmt1:TCD(Mto2):natMX6:(hphMX6) Z:ADH15:mCherry-atb2:natMX6	This study
Suppl. Fig. 4	Genotype	Source
KS9204	h- mto2-GFP:kanMX6 mto1∆::kanMX6 Z:ADH15:mCherry-atb2:natMX6 hph.171k	This study
KS9110	h- mto1∆::kanMX6 Z:ADH15:mCherry-Atb2:natMX6 hph.171k	This study
FIg. 5	Genotype	Source
KS9649	h- natMX6:nmt81:mto2-mEcitrine:kanMX6 mto1∆::kanMX6 Z:ADH15:mCherry-Atb2:natMX6 ade6-210 leu1-32 ura4-D18	This study
KS9643	h+ natMX6:nmt81:mto2[1-319]-mEcitrine:kanMX6 mto1∆::kanMX6 Z:ADH15:mCherry-Atb2:natMX6 ade6-216 leu1-32 ura4-D18	This study
KS9644	h- natMX6:nmt81:mto2[1-340]-mEcitrine:kanMX6 mto1∆::kanMX6 Z:ADH15:mCherry-Atb2:natMX6 ade6-210 leu1-32 ura4-D18	This study
KS9646	h+ natMX6:nmt81:mto2[1-349]-mEcitrine:kanMX6 mto1∆::kanMX6 Z:ADH15:mCherry-Atb2:natMX6 ade6-210 leu1-32 ura4-D18	This study
KS9648	h- natMX6:nmt81:mto2[1-374]-mEcitrine:kanMX6 mto1∆::kanMX6 Z:ADH15:mCherry-Atb2:natMX6 ade6-210 leu1-32 ura4-D18	This study
Suppl. FIg. 5	Genotype	Source
KS9649	h- natMX6:nmt81:mto2-mEcitrine:kanMX6 mto1∆::kanMX6 Z:ADH15:mCherry-Atb2:natMX6 ade6-210 leu1-32 ura4-D18	This study
KS9968	h? natMX6:nmt81:mto2[24-397]-mEcitrine:kanMX6 mto1∆::kanMX6 Z:ADH15:mCherry-atb2:natMX6 ade6-? leu1-32 ura4-D18	This study
KS9971	h? natMX6:nmt81:mto2[59-397]-mEcitrine:kanMX6 mto1∆::kanMX6 Z:ADH15:mCherry-atb2:natMX6 ade6-? leu1-32 ura4-D18	This study
KS10009	h? natMX6:nmt81:mto2[78-397]-mEcitrine:kanMX6 mto1∆::kanMX6 Z:ADH15:mCherry-atb2:natMX6 ade6-? leu1-32 ura4-D18	This study
KS9973	h? natMX6:nmt81:mto2[90-397]-mEcitrine:kanMX6 mto1∆::kanMX6 Z:ADH15:mCherry-atb2:natMX6 ade6-? leu1-32 ura4-D18	This study
Fig. 6 and Suppl. Fig. 6	Genotype	Source
KS6678	h+ mto1[131-549]-GFP:kanMX6 Z:ADH15:mCherry-Atb2:natMX6 ade6-M210 leu1-32 ura4-D18	Lab stock
KS6928	h- mto2∆::ura4+:hphMX6 mto1[131-549]-GFP:kanMX6 Z:ADH15:mCherry-atb2:natMX6 ade6-M210 leu1-32 ura4-D18	This study
KS7061	h- mto2-103AA:hphMX6 mto1[131-549]-GFP:kanMX6 Z:ADH15:mCherry-atb2:natMX6 ade6-M210 leu1-32 ura4-D18	This study
KS7063	h- mto2-112AA116AA:hphMX6 mto1[131-549]-GFP:kanMX6 Z:ADH15:mCherry-atb2:natMX6 ade6-M210 leu1-32 ura4-D18	This study
KS7065	h- mto2-129AAA134AAA:hphMX6 mto1[131-549]-GFP:kanMX6 Z:ADH15:mCherry-atb2:natMX6 ade6-M210 leu1-32 ura4-D18	This study
KS7071	h- mto2-129AAA:hphMX6 mto1[131-549]-GFP:kanMX6 Z:ADH15:mCherry-atb2:natMX6 ade6-M210 leu1-32 ura4-D18	This study
KS7073	h- mto2-134AAA hphMX6 mto1[131-549]-GFP:kanMX6 Z:ADH15:mCherry-atb2:natMX6 ade6-M210 leu1-32 ura4-D18	This study
KS7079	h- mto2-226A230A234A:hphMX6 mto1[131-549]-GFP:kanMX6 Z:ADH15:mCherry-atb2:natMX6 ade6-M210 leu1-32 ura4-D18	This study
KS516	h- ade6-M210 leu1-32 ura4-D18	Lab stock
The strains below were used as intermediates in strain construction but are not shown in figures:
Related to Fig. 4 and Suppl. Fig. 4	Genotype	Source
KS7742	h- hph171.k	Iain Hagan lab
KS8641	h- hph.171k:(hphMX6):nmt1:NND(Mto2):natMX6:(hphMX6)	This study
KS8642	h- hph.171k:(hphMX6):nmt1:TCD(Mto2):natMX6:(hphMX6)	This study
KS7055	h+ mto2-GFP:kanMX6 Z:ADH15:mCherry-atb2:natMX6 ade6-216 leu1-32 ura4-D18	Lab stock
KS9111	h+ mto1∆::kanMX6 Z:ADH15:mCherry-atb2:natMX6 hph171.k	This study
Related to Fig. 5 and Suppl. Fig. 5	Genotype	Source
KS1474	h- kanMX6:nmt81:mto2 ade6-210 leu1-32 ura4-D18	Lab stock
KS9608	h- natMX6:nmt81:mto2 ade6-210 leu1-32 ura4-D18	This study
KS9632	h- natMX6:nmt81:mto2-mEcitrine:kanMX6 ade6-210 leu1-32 ura4-D18	This study
KS9621	h- natMX6:nmt81:mto2[1-319]-mEcitrine:kanMX6 ade6-210 leu1-32 ura4-D18	This study
KS9622	h- natMX6:nmt81:mto2[1-340]-mEcitrine:kanMX6 ade6-210 leu1-32 ura4-D18	This study
KS9623	h- natMX6:nmt81:mto2[1-349]-mEcitrine:kanMX6 ade6-210 leu1-32 ura4-D18	This study
KS9624	h- natMX6:nmt81:mto2[1-374]-mEcitrine:kanMX6 ade6-210 leu1-32 ura4-D18	This study
KS7353	h+ mto1∆::kanMX6 Z:ADH15:mCherry-atb2:natMX6 ade6-M216 leu1-32 ura4-D18	Lab stock
KS515	h+ ade6-M216 leu1-32 ura4-D18	Lab stock
KS9168	h+ mto2-mEcitrine:kanMX6 ade6-M216 leu1-32 ura4-D18	This study
Related to Fig. 6 and Suppl. Fig. 6	Genotype	Source
KS6901	h- mto2:hphMX6 ade6-M210 leu1-32 ura4-D18	This study
KS6924	h- mto2∆::ura4+:hphMX6 ade6-M210 leu1-32 ura4-D18	This study

### Sheet: Oligonucleotides
Oligonucleotides used for plasmid construction
Oligonucleotide number	Oligonucleotide sequence	Purpose
OKS2182	GGGGCCATGGGACATCATCATCATCATCACGAAAATCTTTACTTTCAGGGTACTACTGATGATGAACAGCTT	Forward primer to amplify 6xHis-TEV-Mto1[bonsai], to make pKS1217
OKS2184	GGTCATGCATTTATTACTGGAGTTCTTGGGTAAT	Reverse primer to amplify 6xHis-TEV-Mto1[bonsai], to make pKS1217
OKS2186	GGTCGTCGACTTACTAGGGGGAAGGAGTGTCTTG	Reverse primer to amplify 6xHis-Mto2-134AAA , to make pKS1310
OKS2320	GGGGTGATCAATGCATCATCATCATCATCACGAAAATCTTTACTTTCAGGGTTCTGAACATAATTACCAGTCT	Forward primer to amplify 6xHis-Mto2-134AAA , to make pKS1310
OKS2611	GAACTGGAAAACCTGGCAGCAGCACTGAATCAGGTTGAAC	Forward primer to amplify GST-NND-134AAA , to make pKS1340
OKS2612	GTTCAACCTGATTCAGTGCTGCTGCCAGGTTTTCCAGTTC	Reverse primer to amplify GST-NND-134AAA , to make pKS1340
OKS2821	GAACTGGAAAACCTGGCAGAAGCACTGAATCAGGTTGAAC	Forward primer to amplify GST-NND-134A136A , to make pKS1528
OKS2822	GTTCAACCTGATTCAGTGCTTCTGCCAGGTTTTCCAGTTC	Reverse primer to amplify GST-NND2-134A136A , to make pKS1528
OKS2823	GAGCTTGAAAATCTCGCAGAAGCATTAAATCAAGTAGAGC	Forward primer to amplify 6xHis-Mto2-134A136A , to make pKS1543
OKS2824	GCTCTACTTGATTTAATGCTTCTGCGAGATTTTCAAGCTC	Reverse primer to amplify 6xHis-Mto2-134A136A , to make pKS1543
OKS3163	CCAGATTACAATCTGCGGTGC	Forward primer to amplify GST-NND-N123C, to make pKS1535
OKS3164	TTCTGCAAGAACTGGAAAACC	Reverse primer to amplify GST-NND-N123C, to make pKS1535
OKS3165	GACATTCGCTCAGCTGCAG	Forward primer to amplify GST-NND-N147C, to make pKS1536
OKS3166	CGAGCAGCTATCTGGGTTG	Reverse primer to amplify GST-NND-N147C, to make pKS1536
OKS3313	ATATATCATATGCCGGCGCCGCTAAGCAC	Forward primer to amplify TCD for yeast overexpression, to make pKS1573
OKS3314	TCGAGTCGACGGATCCCTATGGTGTATGACGGACAAGATCTAAAGAGTTTGAG	Reverse primer to amplify TCD for yeast overexpression, to make pKS1573
OKS3315	ATATATCATATGCCTCTTTACTCGCCGTCTTGG	Forward primer to amplify NND for yeast overexpression, to make pKS1572
OKS3316	TCGAGTCGACGGATCCCTAGCCTAAGTAGGAAGAGGGTCGCTC	Reverse primer to amplify NND for yeast overexpression, to make pKS1572
OKS3791	ACCCTGAAAGTAAAGATTTTCGTGATG	Reverse primer for inside-out PCR to amplify 6xHis-Mto2[44-397], to make pKS1717
OKS3792	GGTATGAGATCCGCATCTTTAATGAC	Forward primer for inside-out PCR to amplify 6xHis-Mto2[44-397], to make pKS1717
OKS3793	ATTTTCATCTTTTGTAAAAGAGACCC	Reverse primer for inside-out PCR to amplify 6xHis-Mto2[∆NND], to make pKS1718
OKS3794	TATCATAACAATCTTAGTCCATATCGTTC	Forward primer for inside-out PCR to amplify 6xHis-Mto2[∆NND], to make pKS1718
OKS3795	TGAGTGAGGTGAATGAGTAGAG	Reverse primer for inside-out PCR to amplify 6xHis-Mto2[∆TCD], to make pKS1719
OKS3796	CCATTGAATTATACCAGTTCTGTTGATTC	Forward primer for inside-out PCR to amplify 6xHis-Mto2[∆TCD], to make pKS1719
OKS3797	ATCATCAGAAAAGAGAGTTGTTCTAAC	Reverse primer for inside-out PCR to amplify 6xHis-Mto2[1-319], to make pKS1720
OKS3798	TGATGGATCGCTACGGTAC	Reverse primer for inside-out PCR to amplify 6xHis-Mto2[1-350], to make pKS1721
OKS3799	TAGTAAGTCGACGAGCTCAC	Forward primer for inside-out PCR to amplify 6xHis-Mto2[∆TCD], to make pKS1720 and pKS1721
Oligonucleotides used for S. pombe strain generation:
Oligonucleotide number	Oligonucleotide sequence	Purpose
OKS253	TTGGATGATGCAAAATAGTAATTTCGG	Forward primer for colony PCR validation of TCD and NND integration at hph.171k locus
OKS257	GAGTTGCTCATCCTATTATCCCCCAGAGGGCGTCTCCAGCATCACAGTCTTTTCCTTCTCTTCAAGACACTCCTTCCCCCCGGATCCCCGGGTTAATTAA	Forward primer for PCR for mECitrine-tagging component to make nmt81:Mto2-mECitrine
OKS504	TGCGCAGTAAAATTTACTTAAAAAAGGT	Reverse primer for colony PCR validation of mto1∆ (downstream of mto1 coding sequence; in mto1 3' UTR)
OKS3172	CTAGGCTAGCTTATGGTGTATGACGGACAAGATCTAAAGAGTTTGAG	Reverse primer for colony PCR validation of TCD integration at hph.171k locus (corresponds to reverse complement of end of TCD coding sequence)
OKS3174	CTAGGCTAGCTTAGCCTAAGTAGGAAGAGGGTCGCTC	Reverse primer for colony PCR validation of NND integration at hph.171k locus (corresponds to end of NND coding sequence)
OKS3604	GGTTGCATTCGATTCCTGTTTGTAATTG	Forward primer for colony PCR validation of mto1∆ (corresponds to Kan coding sequence; ~681 nt before end of TTEF)
OKS3908	ATGACCCCTTTCCATCAGTTGATCTTCAATCAAATGAACTTTCTCATCATAATGTTAGAACAACTCTCTTTTCTGATGATCGGATCCCCGGGTTAATTAA	Forward primer for PCR for mECitrine-tagging component to make nmt81:Mto2[1-319]-mECitrine strain
OKS3909	CTCTCTTTTCTGATGATTCCCGATTTCATTCAAAAATTCATACACATTCTACTCCTCCTTCTCAAATGTATAGTGCTGCACGGATCCCCGGGTTAATTAA	Forward primer for PCR for mECitrine-tagging component to make nmt81:Mto2[1-340]-mECitrine strain
OKS3910	ATTCAAAAATTCATACACATTCTACTCCTCCTTCTCAAATGTATAGTGCTGCATCTCATTTCCGGTACCGTAGCGATCCACGGATCCCCGGGTTAATTAA	Forward primer for PCR for mECitrine-tagging component to make nmt81:Mto2[1-349]-mECitrine strain
OKS3911	ATCCATCAACCCGTCATGTCTCGAATTCTACAAACAAATCGAGCTTGCATCCATCACCAACGTCTTTGCGAGTTGCTCATCGGATCCCCGGGTTAATTAA	Forward primer for PCR for mECitrine-tagging component to make nmt81:Mto2[1-374]-mECitrine strain
OKS3919/258	TCCTCAATCAATGTTTGTATGAACTTACATGTATGAGAAGAACCTGATTTACTTGATAAACACAAAGAAAAATTGATTCAGAATTCGAGCTCGTTTAAAC	Reverse primer for PCR for all C-terminal tagging of Mto2, including mECitrine tagging
OKS2413	ACTTTTAAATAGTATAAGACAGTATGTTAAGTTAGGTTTTCAGAGTGCATACTCTATTCGTTAATTCGTGCTTTCAACTCGAATTCGAGCTCGTTTAAAC	Forward primer for PCR to make N-terminal truncations of nmt81:Mto2-mECitrine
OKS4047	AAAGATGCGGATCTCATACCAGCGCGCCATGGTGAACCTCTTGGAGTAGATTCGCGCGAATTTGAGGATAATTGATTAGCCATGATTTAACAAAGCGACTATA	Reverse primer for PCR to make nmt81:Mto2[24-397]-mECitrine
OKS4049	CTCGGCCAAGACGGCGAGTAAAGAGGATTTTCATCTTTTGTAAAAGAGACCCCATTGTCTAAATAATTATTATCGCTATACATGATTTAACAAAGCGACTATA	Reverse primer for PCR to make nmt81:Mto2[59-397]-mECitrine
OKS4051	TGCTCCTGTATAGCATTATTAGACTTCATTGAATTCACGTTTGCATCCGCCAAACTCGGCCAAGACGGCGAGTAAAGAGGCATGATTTAACAAAGCGACTATA	Reverse primer for PCR to make nmt81:Mto2[78-397]-mECitrine
OKS4052	TCCAAAGACTTTTCAGAAACAAATTTCGCTGCTTTATGCTCCTGTATAGCATTATTAGACTTCATTGAATTCACGTTTGCCATGATTTAACAAAGCGACTATA	Reverse primer for PCR to make nmt81:Mto2[90-397]-mECitrine
OKS3924	ATAAAAACTAGCAAGTTATCCTAACGAAC	Forward primer for colony PCR validation of natMX6:nmt81 integration upstream of Mto2 coding sequence (primer within mto2 5'UTR)
OKS1804	GGCTTCGTGGTCATCTCGT	Reverse primer for colony PCR validation of natMX6:nmt81 integration upstream of Mto2 coding sequence (primer within Nat coding sequence)
OKS4065	ACTGGATGGTTCAGTCACCCAACGATT	Forward primer for screening nmt81:Mto2 N-terminal truncations (primer within nmt1/41/81 promoter).
OKS4068	GAACGATATGGACTAAGATTGTTATGA	Reverse primer for screening nmt81:Mto2 N-terminal truncations (primer within Mto2 coding sequence).
OKS2304	CCTCTCGTACAAGTTTTTATTTTTTTTATATCGCTCATTTCTTTAAGAAGTTGCTAATCCTACTAGGACGTCTATTTTAATGGCGCGCCACTTCTAAATAAGCGA	Forward primer for PCR for integration of hphMX6 cassette in mto2 3' UTR
OKS2305	ACCTCAAATTTTAAGACGTTCTCATACTATAAAGTTTGAGCAAGCAATGCAGCAAATAGAGATGCAGCCAGATCCAATAACGAATTCGAGCTCGTTTAAAC	Reverse primer for PCR for integration of hphMX6 cassette in mto2 3' UTR
OKS1355	GATGTTCGGGGATTCCCAATAC	Forward primer for colony PCR validation of hphMX6 integration in mto2 3' UTR (primer within Hph coding sequence)
OKS2326	ACCATTTCGTCTTGCGAAGAAGACATCC	One reverse primer for colony PCR validation of hphMX6 integration in mto2 3' UTR (primer within mto2 3'UTR)
OKS2327	GCTTTTCTACAGGTGACAGAGGTAACGC	Another reverse primer for colony PCR validation of hphMX6 integration in mto2 3' UTR (primer within mto2 3' UTR)
OKS2302	AGTGCAAGAATCTCTTGCAAATTCGAGCTTGGTCTTGCAACTGTTTATTCTAATCCTCCAGCGTCTTGCTGGTGGTTTCGCCGCCAGGGTTTTCCCAGTCACGAC	Forward primer for PCR for deletion of Mto2 coding sequence, replaced by ura4+
OKS2303	CTTACATGTATGAGAAGAACCTGATTTACTTGATAAACACAAAGAAAAATTGATTCAAAATTAAACTTGTAATAGGCCGAAAGCGGATAACAATTTCACACAGGA	Reverse primer for PCR for deletion of Mto2 coding sequence, replaced by ura4+
OKS2344	ATAAAAACTAGCAAGTTATCCTAACGAAC	Forward primer to amplify mutant full-length Mto2 sequences (primer within mto2 5' UTR)
OKS2345	ATTAAAATAGACGTCCTAGTAGGATTAGC	Reverse primer to amplify mutant full-length Mto2 sequences (primer within mto2 3' UTR)
